# CReasPy-cloning: a method for simultaneous cloning and engineering of megabase-sized genomes in yeast using the CRISPR-Cas9 system

**DOI:** 10.1101/647750

**Authors:** Estelle Ruiz, Vincent Talenton, Marie-Pierre Dubrana, Gabrielle Guesdon, Maria Lluch-Senar, Franck Salin, Pascal Sirand-Pugnet, Yonathan Arfi, Carole Lartigue

**Author notes:** **Corresponding author:** INRA, Centre de Recherche de Bordeaux, UMR 1332 Biologie du Fruit et Pathologie, 71, avenue Edouard Bourlaux, CS 20032, 33882 Villenave d’Ornon Cedex, France.

## Abstract

Over the last decade a new strategy was developed to bypass the difficulties to genetically engineer some microbial species by transferring (or “cloning”) their genome into another organism that is amenable to efficient genetic modifications and therefore acts as a living workbench. As such, the yeast *Saccharomyces cerevisiae* has been used to clone and engineer genomes from viruses, bacteria and algae. The cloning step requires the insertion of yeast genetic elements within the genome of interest, in order to drive its replication and maintenance as an artificial chromosome in the host cell. Current methods used to introduce these genetic elements are still unsatisfactory, due either to their random nature (transposon) or the requirement for unique restriction sites at specific positions (TAR cloning). Here we describe the CReasPy-Cloning, a new method that combines both the ability of Cas9 to cleave DNA at a user-specified locus and the yeast’s highly efficient homologous recombination to simultaneously clone and engineer a bacterial chromosome in yeast. Using the 0.816 Mbp genome of *Mycoplasma pneumoniae* as a proof of concept, we demonstrate that our method can be used to introduce the yeast genetic element at any location in the bacterial chromosome while simultaneously deleting various genes or group of genes. We also show that CReasPy-cloning can be used to edit up to three independent genomic loci at the same time with an efficiency high enough to warrant the screening of a small (<50) number of clones, allowing for significantly shortened genome engineering cycle times.
