## Supplementary Table S3 for "CReasPy-cloning: a method for simultaneous cloning and engineering of megabase-sized genomes in yeast using the CRISPR-Cas9 system"

### Sheet: Feuil1
Experiment	Name	Sequence (5'-3')	Comment
Single target pgRNA construction	gRNA_Mpn372_F	ATGATCCAACGTGAATGGTTTACCGAGT	Oligonucleotides hybridized and ligated in AarI restricted pgRNA vector
	gRNA_Mpn372_R	TAAAACTCGGTAAACCATTCACGTTGGA
	gRNA_Mpn142_F	ATGATCGGTATCAGTCGGTTCATCGGGT	Oligonucleotides hybridized and ligated in AarI restricted pgRNA vector
	gRNA_Mpn142_R	TAAAACCCGATGAACCGACTGATACCGA
	gRNA_Mpn400_F	ATGATCGGGTGCCAGTGCTTACGAAGGT	Oligonucleotides hybridized and ligated in AarI restricted pgRNA vector
	gRNA_Mpn400_F	TAAAACCTTCGTAAGCACTGGCACCCGA
Triple targets pgRNA construction	Mpn142-triple-target-F	GTGGTATGGTGCACTCTCAGTACAATCTGCTCTGATGCCGGCTGGAGCTTCTTTGAAAAG	Amplification of gRNA_MPN142 and addition of tails for Gibson assembly
	Mpn142-triple-target-R	GTGACCTATTAGGCGGCCGCTCGATTGATCTTACCGACTGGTACCGGCCGCAAATTAAAG
	Mpn400-triple-target-F	CAGTCGGTAAGATCAATCGAGCGGCCGCCTAATAGGTCACGCTGGAGCTTCTTTGAAAAG	Amplification of gRNA_MPN400 and addition of tails for Gibson assembly
	Mpn400-triple-target-R	GTCAGCGGGTGTTGGCGGGTGTCGGGGCTGGCTTAACTATGGTACCGGCCGCAAATTAAAG
	Lin-Mpn372-F	CATAGTTAAGCCAGCCCCGAC	Linearization of pgRNAMPN372 for Gibson assembly
	Lin-Mpn372-R	CGGCATCAGAGCAGATTGTAC
Double targets pgRNA construction	Mpn142-triple-target-F	GTGGTATGGTGCACTCTCAGTACAATCTGCTCTGATGCCGGCTGGAGCTTCTTTGAAAAG	Amplification of gRNA_MPN142 and addition of tails for Gibson assembly
	Mpn142-triple-target-R2	GTCAGCGGGTGTTGGCGGGTGTCGGGGCTGGCTTAACTATGGTACCGGCCGCAAATTAAAG
	Mpn400-triple-target-F2	GTGGTATGGTGCACTCTCAGTACAATCTGCTCTGATGCCGGCTGGAGCTTCTTTGAAAAG	Amplification of gRNA_MPN400 and addition of tails for Gibson assembly
	Mpn400-triple-target-R	GTCAGCGGGTGTTGGCGGGTGTCGGGGCTGGCTTAACTATGGTACCGGCCGCAAATTAAAG
	Mpn372-triple-target-F	GTCGTGACTGGGAAAACC	Amplification of pgRNA-triple-target for Q5 Site-Directed Mutagenesis
	Mpn372-triple-target-R	GGGTGCCTAATGAGTGAG
Recombination template with yeast elements	Mpn372-pMT85-PRS-PSpuro-F	CCGTGTTGATTTGAGAAGCCCTGAAGAAATTTTTGAACATGGCTTTTCAACTTTAGGTGATGCAGGGTTATTGTCTCATGAGCGG	Amplification of the Yeast Element recombination cassette (with or without the ARS sequence) , addition of tails for homologous recombination with MPN372
	Mpn372-pMT85-PRS-PSpuro-F2 (-ARS)	CCGTGTTGATTTGAGAAGCCCTGAAGAAATTTTTGAACATGGCTTTTCAACTTTAGGTGATGCCTAGAGTCTTTTACATCTTCGG
	Mpn372-pMT85-PRS-PSpuro-R	CGTGAACCGCTTATGATCACCTTTAACTGCTGGTTGTCAGCGTAACAGCGAATGTGGCGG TGGTCATGCCTTCGTAGATC
	Mpn142-pMT85-PRS-PSpuro-F	CCACCAAAGCCAGGGGCTCCTAAGCCACCAGTGCAACCACCTAAAAAACCCGCTTAGTATTTCAGGGTTATTGTCTCATGAGCGG	Amplification of the Yeast Element recombination cassette (with or without the ARS sequence) , addition of tails for homologous recombination with MPN142
	Mpn142-pMT85-PRS-PSpuro-F2 (-ARS)	CCACCAAAGCCAGGGGCTCCTAAGCCACCAGTGCAACCACCTAAAAAACCCGCTTAGTATTTCCTAGAGTCTTTTACATCTTCGG
	Mpn142-pMT85-PRS-PSpuro-R1	GTTGGACTGGTGGTCTTGGAGCTGTTGGAGCAGCTGGTTTAACTGGTGCTTTAGGAGCAGCGTGGTCATGCCTTCGTAGATC
	Mpn142-pMT85-PRS-PSpuro-R2	GGAAACCTTGTTTAACCAGGTCTTGCGCTTTAAGGGTTTATAGTGTTTAATCTTGTGCATTGTGGTCATGCCTTCGTAGATC
	Mpn400-pMT85-PRS-PSpuro-F	CGTTGTCGTTGAGGTAGTTCAAGTATTTAGTTGAGTAAGAACTGTTTTAGTTCTGCAATTTTAAACTACAGGGTTATTGTCTCATGAGCGG	Amplification of the Yeast Element recombination cassette (with or without the ARS sequence) , addition of tails for homologous recombination with MPN400
	Mpn400-pMT85-PRS-PSpuro-F2 (-ARS)	CGTTGTCGTTGAGGTAGTTCAAGTATTTAGTTGAGTAAGAACTGTTTTAGTTCTGCAATTTTAAACTACCTAGAGTCTTTTACATCTTCGG
	Mpn400-pMT85-PRS-PSpuro-R1	GCATTTAAAAGCTTAAGTTAGGCTTAAGGTTAATATATTTAACCAAACGGACAACCCGCTAAAGGTTAATGGTCATGCCTTCGTAGATC
	Mpn400-pMT85-PRS-PSpuro-R2	CTAATCACAATTATGGAGCAGATTACTACTAAGAATATTAGCTACGTTTGAAAGTACCTTTAACTTGGTCATGCCTTCGTAGATC
2x45 bp bp recombination templates	Mpn142-oligo 90-F	CCACCAAAGCCAGGGGCTCCTAAGCCACCAGTGCAACCACCTAAACAGTTAAACCAGCTGCTCCAACAGCTCCAAGACCACCAGTCCAAC	Oligonucleotides hybridized to form a 90 bp recombination cassette
	Mpn142-oligo 90-R	GTTGGACTGGTGGTCTTGGAGCTGTTGGAGCAGCTGGTTTAACTGTTTAGGTGGTTGCACTGGTGGCTTAGGAGCCCCTGGCTTTGGTGG
	Mpn400-oligo 90-F	GCATTTAAAAGCTTAAGTTAGGCTTAAGGTTAATATATTTAACCAACAGTTCTTACTCAACTAAATACTTGAACTACCTCAACGACAACG	Oligonucleotides hybridized to form a 90 bp recombination cassette
	Mpn400-oligo 90-R	CGTTGTCGTTGAGGTAGTTCAAGTATTTAGTTGAGTAAGAACTGTTGGTTAAATATATTAACCTTAAGCCTAACTTAAGCTTTTAAATGC
	Mpn398-400-oligo 90-F	CTAATCACAATTATGGAGCAGATTACTACTAAGAATATTAGCTACACAGTTCTTACTCAACTAAATACTTGAACTACCTCAACGACAACG	Oligonucleotides hybridized to form a 90 bp recombination cassette
	Mpn398-400-oligo 90-R	CGTTGTCGTTGAGGTAGTTCAAGTATTTAGTTGAGTAAGAACTGTGTAGCTAATATTCTTAGTAGTAATCTGCTCCATAATTGTGATTAG
2x500 bp recombination templates	Mpn142-oligo 500–F1	CGTTTAAAGGTCTTGAGCTTTG	Amplification of two 500 bo fragments from M. pneumoniae genome, and assembly by overlap PCR
	Mpn142-oligo 500–R1	GTCTTGGAGCTGTTGGAGCGGTTGCACTGGTGGCTTAGG
	Mpn142-oligo 500–F2	GCTCCAACAGCTCCAAGAC
	Mpn142-oligo 500–R2	TGCCCTTGTACGTAAAGTACG
	Mpn142-143-oligo 500–R1	CTTGGAAACCTTGTTTAACCGGTTGCACTGGTGGCTTAGG	Amplification of two 500 bo fragments from M. pneumoniae genome, and assembly by overlap PCR
	Mpn142-143-oligo 500–F	GGTTAAACAAGGTTTCCAAG
	Mpn142-143-oligo 500–R2	TGGAGGTTTGCTTGGTC
	Mpn400-oligo 500–F1	CAAAGCACTATTGGTTTTACCG	Amplification of two 500 bo fragments from M. pneumoniae genome, and assembly by overlap PCR
	Mpn400-oligo 500–R1	GTTGTCGTTGAGGTAGTTCCCAAAACAATCATTCTGCTCTTC
	Mpn400-oligo 500–F2	GAACTACCTCAACGACAAC
	Mpn400-oligo 500–R2	CATAAAATGACAGGGGCAACC
	Mpn398-400-oligo 500–F	GCTAGTAACAATCAGAAGTGAAGG	Amplification of two 500 bo fragments from M. pneumoniae genome, and assembly by overlap PCR
	Mpn398-400-oligo 500–R	GTTGTCGTTGAGGTAGTTCGTGATTAGTTGGTGATAGTTGTCG
Simplex PCR	Mpn-verif-Mpn372_F	CCTCATTCTGTACGATGCGCC
	Mpn-verif-Mpn372_R	CGTCGTTACCGCAAGCGCAAC
	Mpn-verif-Mpn142_F	CCGCACAGGTATCAGTCAAGCG
	Mpn-verif-Mpn142_R	CTCATACACCTTCTAAATTGCAC
	Mpn-verif-Mpn142_R2	GGATCAGGTGGTGCTAACTC
	Mpn-verif-Mpn400_F	CCGTTGTCGTTGAGGTAGTTC
	Mpn-verif-Mpn400_R	CAACTATCACCAACTAATCAC
	Mpn-verif-Mpn400_R2	CTGATGAAACCCAGATTAAAC
Multiplex PCR - Set 1 M. pneumoniae	A-F	TATTTACCGACGAAATTAATACC
	A-R	ATTTTCCTATATACCACTTTCTTTTTC
	B-F	CTTAGAACTTTACAGCTCCAAAC
	B-R	CTGGTTATTGGCCACCAAC
	C-F	ATGGTGGGATTGCCC
	C-R	ATATTTGGACAGTTTTTCGCC
	D-F	CCGAAAGTTGAGAAGTTAAAGG
	D-R	AGAAATATTTGAAATTTTTATCTAAAAAGC
	E-F	AATCTCCTCTTGTTTTAATGGAG
	E-R	TTGCAAGCGATTTTGTG
	F-F	AAACCTATGCAAATATTTTAACGAT
	F-R	ACTTGTAAAAGTAAAGAACCACTGC
	G-F	CATGGTAATGGCCAAAGC
	G-R	GTTGATCGGGTTGATGTTTTAT
	H-F	TAAGGCTGATAAAAGTGGTAATTC
	H-R	CTTTAGTATGTTCTAAGCGAAAGC
	I-F	GGGTCAAACGTGAACTTTAAG
	I-R	AACGGAAGGTAACTATGAAGCT
	J-F	AGTTTGGCTCGTGCAAAAATAG
	J-R	TTTTCGGTTTTATGAACCGTTC
Multiplex PCR - Set 2 M. pneumoniae	K-F	AGTAGTCTTTGATAATGGCTAAGG
	K-R	CCTGTATGAGGGCTTTCAG
	L-F	GTGCTTGACTGTGAGACATACA
	L-R	AATCGGCGAACAGCC
	M-F	TGCACCAACTCCAGCA
	M-R	ATATCCAATAGTTCATTCTTATTGG
	N-F	GAAGCGGAAAAACGGC
	N-R	CAATTAATGGAAGAATTTTTATTTTCATT
	O-F	ACAAAACAAACACCACCACG
	O-R	CGGCGTGATGATTCATC
	P-F	AATGCTACCCCAAACGGT
	P-R	TGAGCTTTATTGCCATCCTTT
	Q-F	TAGATAATGAAGCGTCTTCATTACC
	Q-R	ACTTCTACTAGCGTCAATTTAACTCAAC
	R-F	AACCTCTTTCAGAAAGGAGG
	R-R	AACTTTAATTGGTTTGGAGATTATTCTTTAG
	S-F	ACTTTTAACACCATCACTCGCTA
	S-R	CAAACAACTAGAGGGTAAATACTTTATTGT
	T-F	CAACCTTTTGTTCGATACTAAAGAG
	T-R	AATTTCTTTCTCATTTTTGGTTTAGTCC
Primers used to verify the presence of M. leachii genome in yeast and screen the putative transplants
Simplex PCR	P67BG7-L	GACATCTTCTTCAAAACCGT
	P67BG7-R	GTTGATGGTGTAGAAGAACCT
	McapCKF1	GGTAATTCGAATAATGATCCT
	McapCKR1	TAAGTTTATTGAATTAAAGCG
Multiplex PCR	Mleachii1F	CAGTACAACTGTAATTAGCTCC
	Mleachii1R	CATTCAGATCATGCGCTAGT
	Mleachii2F	CAGCTACTGCTTCATTACAAC
	Mleachii2R	CTAAAAAGGGAACTATTAGT
	Mleachii3F	GGTATCATAACATCTTGTGG
	Mleachii3R	ATTGTGGATCTAAATATGCAG
	Mleachii4F	TATATCAACCAGAAATTGCTC
	Mleachii4R	GCAATTCCAGTTGATTCTTTTCC
	Mmm4F	TCAGGAGCTAGAATGGCTTT
	Mmm4R	TTTACCAACATTAGTTTGACCA
	Mmm7F	TCGATCATTATTTTATATGTTGTG
	Mmm7R	GCTGAAATTCCATTAAATACATTG
	Mleachii5F	GCAAATCCTAAAGCTGTTA
	Mleachii5R	GATATAATTTCTCGTTTTGATCG
	Mmm6bF	TGGTCCTATTTCAACACCAA
	Mmm6bR	AAAGTGAACCTATTGTTGAATTTTT
	Mleachii6F	GAATAAACCAGAGATTAAGT
	Mleachii6R	ATCAGGTTCACTAATTCCTC
Primers used to verify the presence of M. mycoides subsp. mycoides genome in yeast
Simplex PCR	Mmm-glpOKF-F1	CTCCAGCAATGGCATTATTCATTC
	Mmm-glpOKF-R1	TTAGAAACTTACCATATGTAGCAG
Multiplex PCR	Mmm1F	CAACTGATACACCAACCATC
	Mmm1R	TTATGGCAGTGGTTTTTACAT
	Mmm2F	GTTTTGGTTATCAAATGTGAAC
	Mmm2R	CAAATCCTTGATCTTTAATTACTTG
	Mmm3bF	AAATCGCAATTTGGTTTGTT
	Mmm3bR	TGGATTATAAGAAATTCCAGGAT
	Mmm4F	TCAGGAGCTAGAATGGCTTT
	Mmm4R	TTTACCAACATTAGTTTGACCA
	Mmm5bF	CGCTTCAATTATTGTGCAAC
	Mmm5bR	CTCCCGCATTATTGAGTTTT
	Mmm6bF	TGGTCCTATTTCAACACCAA
	Mmm6bR	AAAGTGAACCTATTGTTGAATTTTT
	Mmm7F	TCGATCATTATTTTATATGTTGTG
	Mmm7R	GCTGAAATTCCATTAAATACATTG
	Mmm8F	GCTCATCAGCTTCACTAATTTG
	Mmm8R	TTAATTTCAGATATTCAAGCAG
	Mmm10F	TTCAGCAATATTTGGTCCAC
	Mmm10R	ATAGCAATTGCGGTATTTCC
